# Chromosomal integration of *bla*_CTX-M_ genes in diverse *Escherichia coli* isolates recovered from river water in Japan

**DOI:** 10.1101/2022.03.05.483147

**Authors:** Ryota Gomi, Masaki Yamamoto, Michio Tanaka, Yasufumi Matsumura

## Abstract

Occurrence of extended-spectrum β-lactamase (ESBL)-producing *Escherichia coli* (ESBLEC) in environmental waters is of great concern. However, unlike clinical ESBLEC, their genetic characteristics, in particular the genetic contexts of ESBL genes, are not well understood. In this study, we sequenced and analyzed the genomes of CTX-M-producing *E. coli* isolates recovered from river water to fully characterize the genetic contexts of *bla*_CTX-M_ genes. Among the 14 isolates with completed genomes, *bla*_CTX-M_ genes were detected on the chromosome in nine isolates. All but one chromosomal *bla*_CTX-M_ genes were associated with IS*Ecp1* and were carried on different transposition units ranging in size from 2,855 bp to 11,093 bp; the exception, *bla*_CTX-M-2_, was associated with IS*CR1*. The remaining five isolates carried *bla*_CTX-M_ genes on epidemic IncI1 plasmids of different sequence types (STs) (ST3, ST16, ST113, and ST167) (n = 4) or on an IncB/O/K/Z plasmid (n = 1). This study revealed that environmental *E. coli* carry *bla*_CTX-M_ genes in diverse genetic contexts. Apparent high prevalence of chromosomal *bla*_CTX-M_ potentially indicates that some *E. coli* can stably maintain *bla*_CTX-M_ genes in environmental waters, though further studies are needed to confirm this.
