## Supplemental Tables (S1-S4) for "Chromosomal integration of *bla*_CTX-M_ genes in diverse *Escherichia coli* isolates recovered from river water in Japan"

### Sheet: Table S1
Table S1. Basic characteristics of 18 ESBLEC isolates.a
Isolate	Assembly metrics				Genotypes			Plasmid characteristics			Accession numbersf	Resistance phenotypes (MIC (mg/L))g
	Completed?	Genome size (bp)b	Contig numberb	N50b	ST	Resistance gene(s)c	Location of blaCTX-M	Plasmid replicon(s)d	Relaxase type(s)e	Mate-pair formation type(s)e		AMP	AMC	SAM	TZP	CFZ	CPD	CTX	CAZ	FEP	FOX	IPM	MEM	ATM	NAL	GEN	TOB	AMK	KAN	SXT	TET	MIN	CHL	CST	FOF
KFu012	No	4948659	156	506775	ST6216	mdf(A), blaTEM-1, blaCTX-M-15, fosA7	Undetermined	Col8282, IncFIB(AP001918), IncI1-I(Alpha)	MOBP,MOBP,MOBQ	MPF_I	SRR17731604 (Illumina), SRR17772299 (Nanopore)	>8	8/4	>8/4	<=2/4	>2	>2	>1	>4	>2	4	0.25	<=0.0625	>4	8	2	2	4	8	<=1/19	4	1	8	<=0.5	<=2
KFu014	Yes	5051051	4	5042053	ST354	mdf(A), blaCTX-M-24	Chromosome	Col(MG828)	MOBQ, MOBP,MOBP	-	CP091712-CP091715	>8	4/2	8/4	<=2/4	>2	>2	>1	4	>2	>8	<=0.125	<=0.0625	>4	>16	<=0.5	2	<=2	8	<=1/19	2	1	8	<=0.5	<=2
KFu019	Yes	5021360	5	4868848	ST3107	mdf(A), sitABCD, blaCTX-M-55	IncI1 plasmid (ST167)	IncI1-I(Alpha), IncFII, Col(pHAD28)	MOBP, MOBF, MOBV	MPF_I, MPF_F	CP091698-CP091702	>8	4/2	>8/4	<=2/4	>2	>2	>1	>4	>2	2	0.25	<=0.0625	>4	>16	<=0.5	<=0.5	<=2	<=2	<=1/19	<=1	1	8	<=0.5	<=2
KFu022	Yes	4893247	5	4675244	ST216	mdf(A), tet(A), sul2, blaCTX-M-1	IncI1 plasmid (ST3)	IncI1-I(Alpha), p0111, Col(pHAD28)	MOBP	MPF_I	CP091677-CP091681	>8	8/4	>8/4	<=2/4	>2	>2	>1	4	>2	4	<=0.125	<=0.0625	>4	<=2	1	1	<=2	4	<=1/19	>8	4	8	<=0.5	<=2
KFu023	Yes	4674103	2	4672002	ST10	mdf(A), aac(6')-Ib-cr, tet(B), blaOXA-1, blaCTX-M-15, ΔcatB3	Chromosome	-	-	-	CP091662-CP091663	>8	8/4	>8/4	4/4	>2	>2	>1	>4	>2	4	0.25	<=0.0625	>4	>16	<=0.5	>4	8	>16	<=1/19	>8	>4	16	<=0.5	<=2
KFu024	Yes	5016165	4	4831099	ST6215	mdf(A), aph(6)-Id, aph(3'')-Ib, tet(A), sul2, sitABCD, blaCTX-M-14, floR, erm(B), aadA5, aac(3)-IId, dfrA17, sul1, sitABCD, mph(A)	Chromosome	IncFIA, IncFIB(AP001918), IncFII, IncFII, Col(MG828)	MOBF, MOBP	MPF_F, MPF_T	CP091658-CP091661	>8	8/4	>8/4	<=2/4	>2	>2	>1	>4	>2	4	<=0.125	<=0.0625	4	>16	>4	>4	8	8	>2/38	>8	2	>16	<=0.5	<=2
KGu016	Yes	5369757	8	5126687	ST2003	mdf(A), blaCTX-M-24, tet(B)	Chromosome	IncFIA, IncFIB(pB171), IncFII(pRSB107), IncFII, IncI2(Delta), Col156, Col8282, Col(pHAD28), Col(BS512)	MOBF,MOBP, MOBF, MOBP, MOBQ, MOBQ, MOBF	MPF_F, MPF_F, MPF_T	CP091704-CP091711	>8	4/2	8/4	<=2/4	>2	>2	>1	4	>2	8	0.5	<=0.0625	>4	>16	1	1	4	4	<=1/19	>8	>4	16	<=0.5	<=2
KGu020	No	5187740	145	272822	ST69	aph(3')-Ia, aph(6)-Id, aph(3'')-Ib, mdf(A), sul2, dfrA5, blaCTX-M-2, blaTEM-1B	Undetermined	Col(MG828), IncFIB(AP001918), IncFII, IncQ1	MOBF	MPF_F	SRR17731589 (Illumina), SRR17772284 (Nanopore)	>8	8/4	>8/4	<=2/4	>2	>2	>1	0.5	>2	2	0.25	<=0.0625	4	>16	<=0.5	1	<=2	>16	>2/38	<=1	1	8	<=0.5	<=2
KKa019	Yes	5130570	1	5130570	ST38	aac(3)-IId, mdf(A), aadA5, sul1, dfrA17, sitABCD, blaCTX-M-3, blaTEM-1B, blaTEM-1B, mph(A)	Chromosome	-	-	-	CP091664	>8	8/4	>8/4	<=2/4	>2	>2	>1	4	>2	4	0.25	<=0.0625	4	>16	>4	4	<=2	8	>2/38	4	2	8	<=0.5	4
KKo003	Yes	5168268	9	4956558	ST1193	mdf(A), sitABCD, aac(6')-Ib, blaCTX-M-14, cmlA1, aph(3'')-Ib, aph(6)-Id, tet(A), sul2, blaTEM-1B	IncB/O/K/Z plasmid	IncB/O/K/Z, IncFIA, IncFIB(AP001918), Col156, Col440I, Col156, Col8282, Col8282, ColRNAI, Col(BS512)	MOBP, MOBP, MOBP, MOBQ, MOBQ, MOBQ, MOBF	MPF_I	CP091682-CP091690	>8	8/4	>8/4	<=2/4	>2	>2	>1	4	>2	2	0.25	<=0.0625	4	>16	2	>4	8	>16	<=1/19	>8	1	>16	<=0.5	<=2
KKo009	Yes	5182539	5	4846819	ST117	mdf(A), erm(B), aph(3'')-Ib, aph(6)-Id, aadA5, aac(3)-IId, mph(A), sul1, dfrA17, sul2, sitABCD, tet(A), Δtet(A), blaTEM-1A, floR, blaTEM-1, blaCTX-M-55, aph(3')-IIa	IncI1 plasmid (ST16)	IncFIB(AP001918), IncFII, IncX1, IncX3, IncI1-I(Alpha), IncX1	MOBF, MOBP, MOBP	MPF_F, MPF_I	CP091672-CP091676	>8	8/4	>8/4	4/4	>2	>2	>1	>4	>2	>8	0.25	<=0.0625	>4	>16	>4	>4	4	>16	>2/38	>8	4	>16	<=0.5	<=2
KMi006	Yes	5099688	7	4858831	ST6214	mdf(A), tet(B), blaCTX-M-14, erm(B), aac(3)-IId, aadA2, mph(A), dfrA12, sul1, sitABCD, blaTEM-1B, erm(B), aph(6)-Id, aph(3'')-Ib, sul2	Chromosome	IncFIB(AP001918), IncFII(pRSB107), IncFII(pSE11), Col(pHAD28), Col156, Col(BS512)	MOBF, MOBF, MOBF, MOBP, MOBF, MOBQ	MPF_F, MPF_F	CP091691-CP091697	>8	8/4	>8/4	<=2/4	>2	>2	>1	4	>2	4	<=0.125	<=0.0625	4	>16	>4	>4	4	16	>2/38	>8	>4	16	<=0.5	<=2
KMi012	No	4895831	312	63089	ST46	mdf(A), mph(A), qepA1, sul1, dfrB4, tet(A), blaCTX-M-14	Undetermined	Col440I, Col8282, IncFIB(AP001918), IncFIC(FII), IncFII, IncI1-I(Alpha)	MOBF,MOBP,MOBQ	MPF_F	SRR17731600 (Illumina), SRR17772295 (Nanopore)	>8	8/4	>8/4	4/4	>2	>2	>1	4	>2	8	0.5	<=0.0625	>4	>16	<=0.5	<=0.5	<=2	4	>2/38	>8	>4	16	<=0.5	4
KMi017	No	5439915	327	177220	ST69	mdf(A), mph(A), dfrA14, sitABCD, tet(B), blaCTX-M-14	Undetermined	Col(MG828), Col156, Col8282, Col8282, IncFIA, IncFIB(AP001918), IncFII(pSE11), p0111	MOBF,MOBQ,MOBQ	MPF_F	SRR17731599 (Illumina), SRR17772294 (Nanopore)	>8	4/2	>8/4	<=2/4	>2	>2	>1	0.5	>2	4	<=0.125	<=0.0625	4	>16	<=0.5	1	<=2	4	>2/38	>8	>4	4	<=0.5	4
KMi025	Yes	5136687	6	4807201	ST744	dfrA17, sul2, sul1, aph(3')-Ia, aph(3'')-Ib, aph(6)-Id, aadA5, mdf(A), mph(A), tet(B), blaTEM-1B, catA1, sitABCD, blaCTX-M-8	IncI1 plasmid (ST113)	IncFIB(AP001918), IncFIC(FII), IncI1-I(Alpha), IncFII(pHN7A8), Col(pHAD28)	MOBF,MOBP, MOBP, MOBF, MOBV	MPF_F, MPF_I, MPF_F	CP091652-CP091657	>8	4/2	>8/4	<=2/4	>2	>2	>1	0.5	>2	2	0.25	<=0.0625	4	>16	1	1	4	>16	>2/38	>8	>4	>16	<=0.5	64
KOr019	Yes	5450486	7	5218913	ST457	aac(3)-VIa, aadA1, mdf(A), sul1, sul1, sul2, blaCTX-M-2, sitABCD	Chromosome	IncFIB(AP001918), IncFIC(FII), IncL, Col(pHAD28), ColRNAI, Col(pHAD28), Col(MG828)	MOBF, MOBP, MOBF	MPF_F, MPF_I	CP091665-CP091671	>8	8/4	>8/4	<=2/4	>2	>2	>1	4	>2	4	0.5	<=0.0625	>4	4	>4	4	<=2	8	>2/38	2	1	8	<=0.5	<=2
KOr021	Yes	5025350	1	5025350	ST38	mdf(A), aadA2, dfrA12, sul1, blaCTX-M-14, mph(A)	Chromosome	-	-	-	CP091703	>8	8/4	>8/4	<=2/4	>2	>2	>1	0.5	>2	4	0.25	<=0.0625	4	>16	<=0.5	<=0.5	4	<=2	>2/38	4	2	8	<=0.5	<=2
KTa008	Yes	5171503	1	5171503	ST6220	dfrA17, sul1, sul2, aph(3'')-Ib, mdf(A), aac(3)-IId, aadA5, aph(6)-Id, mdf(A), mph(A), sitABCD, blaCTX-M-14, blaCTX-M-14, blaTEM-1B	Chromosome	-	-	-	CP091651	>8	8/4	>8/4	<=2/4	>2	>2	>1	4	>2	8	<=0.125	<=0.0625	4	>16	>4	4	4	8	>2/38	4	2	8	<=0.5	4
aFor completed genomes, basic information on each replicon is provided in Table S2.
bFor draft genomes, these metrics were calculated based on the short-read-only assembly generated by Unicycler after discarding contigs shorter than 100 bp.
cAntibiotic resistance genes were detected using ResFinder 4.1 with identity and coverage thresholds of 90% and 60%, respectively.
dPlasmid replicons were detected using PlasmidFinder 2.1 with identity and coverage thresholds of 80% and 60%, respectively.
eRelaxase types and mate-pair formation types were detected using MOB-typer with default settings.
fAccession numbers for closed replicons are shown for completed genomes, and SRA accession numbers are shown for draft genomes.
gNonsuseptible results according to CLSI criteria are highlighted in green. Non-wilde type results according to ECOFF are highlighted in light blue. Note that ECOFF values are equal to or less than clinical breakpoints except for those for cefazolin, chloramphenicol, and tetracycline. AMP, ampicillin; AMC, amoxicillin-clavulanic acid; SAM, ampicillin-sulbactam; TZP, piperacillin-tazobactam; CFZ, …

### Sheet: Table S2
Table S2. Basic characteristics of each replicon of ESBLEC genomes sequenced to closure in this study.
Replicon	Size (bp)	Plasmid replicon (s)a	Relaxase type (s)b	Mate-pair formation type(s)b	Predicted mobilityb	Resistance gene(s)c	Accession number
KFu014 (ST354)
Chromosome	5042053	-	-	-	-	mdf(A), blaCTX-M-24	CP091712
pKFu014_1	4072	-	MOBQ	-	mobilizable	-	CP091713
pKFu014_2	3374	-	MOBP,MOBP	-	mobilizable	-	CP091714
pKFu014_3	1552	Col(MG828)	-	-	mobilizable	-	CP091715
KFu019 (ST3107)
Chromosome	4868848	-	-	-	-	mdf(A), sitABCD	CP091700
pKFu019_1	86740	IncI1-I(Alpha)	MOBP	MPF_I	conjugative	blaCTX-M-55	CP091698
pKFu019_2	58919	IncFII	MOBF	MPF_F	conjugative	-	CP091699
pKFu019_3	4339	Col(pHAD28)	-	-	non-mobilizable	-	CP091701
pKFu019_4	2514	-	MOBV	-	mobilizable	-	CP091702
KFu022 (ST216)
Chromosome	4675244	-	-	-	-	mdf(A)	CP091677
pKFu022_1	108771	IncI1-I(Alpha)	MOBP	MPF_I	conjugative	tet(A), sul2, blaCTX-M-1	CP091678
pKFu022_2	98126	p0111	-	-	non-mobilizable	-	CP091679
pKFu022_3	5658	Col(pHAD28)	-	-	mobilizable	-	CP091680
pKFu022_4	5448	-	-	-	non-mobilizable	-	CP091681
KFu023 (ST10)
Chromosome	4672002	-	-	-	-	mdf(A), aac(6')-Ib-cr, tet(B), blaOXA-1, blaCTX-M-15, ΔcatB3	CP091662
pKFu023_1	2101	-	-	-	non-mobilizable	-	CP091663
KFu024 (ST6215)
Chromosome	4831099	-	-	-	-	mdf(A), aph(6)-Id, aph(3'')-Ib, tet(A), sul2, sitABCD, blaCTX-M-14, floR	CP091659
pKFu024_1	137247	IncFIA, IncFIB(AP001918), IncFII, IncFII	MOBF	MPF_F	conjugative	erm(B), aadA5, aac(3)-IId, dfrA17, sul1, sitABCD, mph(A)	CP091658
pKFu024_2	46313	-	MOBP	MPF_T	conjugative	-	CP091660
pKFu024_3	1506	Col(MG828)	-	-	non-mobilizable	-	CP091661
KGu016 (ST2003)
Chromosome	5126687	-	-	-	-	mdf(A), blaCTX-M-24	CP091704
pKGu016_1	100940	IncFIA, IncFIB(pB171), IncFII(pRSB107)	MOBF,MOBP	MPF_F	conjugative	tet(B)	CP091705
pKGu016_2	69395	IncFII	MOBF	MPF_F	conjugative	-	CP091706
pKGu016_3	58398	IncI2(Delta)	MOBP	MPF_T	conjugative	-	CP091707
pKGu016_4	5167	Col156	MOBQ	-	mobilizable	-	CP091708
pKGu016_5	4072	Col8282	MOBQ	-	mobilizable	-	CP091709
pKGu016_6	3009	Col(pHAD28)	MOBF	-	mobilizable	-	CP091710
pKGu016_7	2089	Col(BS512)	-	-	non-mobilizable	-	CP091711
KKa019 (ST38)
Chromosome	5130570	-	-	-	-	aac(3)-IId, mdf(A), aadA5, sul1, dfrA17, sitABCD, blaCTX-M-3, blaTEM-1B, blaTEM-1B, mph(A)	CP091664
KKo003 (ST1193)
Chromosome	4956558	-	-	-	-	mdf(A), sitABCD	CP091682
pKKo003_1	100833	IncB/O/K/Z	MOBP	MPF_I	conjugative	aac(6')-Ib, blaCTX-M-14, cmlA1	CP091684
pKKo003_2	86532	IncFIA, IncFIB(AP001918), Col156	MOBP	-	mobilizable	aph(3'')-Ib, aph(6)-Id, tet(A), sul2, blaTEM-1B	CP091685
pKKo003_3	5755	Col440I	MOBP	-	mobilizable	-	CP091686
pKKo003_4	5166	Col156	MOBQ	-	mobilizable	-	CP091687
pKKo003_5	4077	Col8282	MOBQ	-	mobilizable	-	CP091689
pKKo003_6	4074	Col8282	MOBQ	-	mobilizable	-	CP091683
pKKo003_7	3172	ColRNAI	MOBF	-	mobilizable	-	CP091688
pKKo003_8	2101	Col(BS512)	-	-	non-mobilizable	-	CP091690
KKo009 (ST117)
Chromosome	4846819	-	-	-	-	mdf(A)	CP091673
pKKo009_1	224424	IncFIB(AP001918), IncFII, IncX1, IncX3	MOBF	MPF_F	conjugative	erm(B), aph(3'')-Ib, aph(6)-Id, aadA5, aac(3)-IId, mph(A), sul1, dfrA17, sul2, sitABCD, tet(A), Δtet(A), blaTEM-1A, floR, blaTEM-1	CP091672
pKKo009_2	89404	IncI1-I(Alpha)	MOBP	MPF_I	conjugative	blaCTX-M-55	CP091675
pKKo009_3	18520	IncX1	-	-	non-mobilizable	aph(3')-IIa	CP091674
pKKo009_4	3372	-	MOBP	-	mobilizable	-	CP091676
KMi006 (ST6214)
Chromosome	4858831	-	-	-	-	mdf(A), tet(B), blaCTX-M-14	CP091691
pKMi006_1	154958	IncFIB(AP001918), IncFII(pRSB107)	MOBF,MOBF,MOBF,MOBP	MPF_F	conjugative	erm(B), aac(3)-IId, aadA2, mph(A), dfrA12, sul1, sitABCD, blaTEM-1B	CP091692
pKMi006_2	68938	IncFII(pSE11)	MOBF	MPF_F	conjugative	erm(B)	CP091693
pKMi006_3	6222	Col(pHAD28)	-	-	mobilizable	aph(6)-Id, aph(3'')-Ib, sul2	CP091694
pKMi006_4	5165	Col156	MOBQ	-	mobilizable	-	CP091695
pKMi006_5	3461	-	-	-	non-mobilizable	-	CP091696
pKMi006_6	2113	Col(BS512)	-	-	non-mobilizable	-	CP091697
KMi025 (ST744)
Chromosome	4807201	-	-	-	-	dfrA17, sul2, sul1, aph(3')-Ia, aph(3'')-Ib, aph(6)-Id, aadA5, mdf(A), mph(A), tet(B), blaTEM-1B, catA1	CP091652
pKMi025_1	128535	IncFIB(AP001918), IncFIC(FII)	MOBF,MOBP	MPF_F	conjugative	sitABCD	CP091654
pKMi025_2	113312	IncI1-I(Alpha)	MOBP	MPF_I	conjugative	blaCTX-M-8	CP091653
pKMi025_3	83291	IncFII(pHN7A8)	MOBF	MPF_F	conjugative	-	CP091655
pKMi025_4	2460	-	MOBV	-	mobilizable	-	CP091656
pKMi025_5	1888	Col(pHAD28)	-	-	non-mobilizable	-	CP091657
KOr019 (ST457)
Chromosome	5218913	-	-	-	-	aac(3)-VIa, aadA1, mdf(A), sul1, sul1, sul2, blaCTX-M-2	CP091665
pKOr019_1	158848	IncFIB(AP001918), IncFIC(FII)	MOBF	MPF_F	conjugative	sitABCD	CP091666
pKOr019_2	59054	IncL	MOBP	MPF_I	conjugative	-	CP091667
pKOr019_3	4677	Col(pHAD28)	-	-	mobilizable	-	CP091668
pKOr019_4	4315	ColRNAI	-	-	mobilizable	-	CP091669
pKOr019_5	3133	Col(pHAD28)	MOBF	-	mobilizable	-	CP091670
pKOr019_6	1546	Col(MG828)	-	-	mobilizable	-	CP091671
KOr021 (ST38)
Chromosome	5025350	-	-	-	-	mdf(A), aadA2, dfrA12, sul1, blaCTX-M-14, mph(A)	CP091703
KTa008 (ST6220)
Chromosome	5171503	-	-	-	-	dfrA17, sul1, sul2, aph(3'')-Ib, mdf(A), aac(3)-IId, aadA5, aph(6)-Id, mdf(A), mph(A), sitABCD, blaCTX-M-14, blaCTX-M-14, blaTEM-1B	CP091651
aPlasmid replicons were detected using PlasmidFinder 2.1 with identity and coverage thresholds of 80% and 60%, respectively.
bRelaxase types and mate-pair formation types were detected, and mobility was predicted using MOB-typer with default settings.
cAntibiotic resistance genes were detected using ResFinder 4.1 with identity and coverage thresholds of 90% and 60%, respectively.

### Sheet: Table S3
Table S3. Results of BLASTN searches of TPU and the surrounding regions against the nr/nt database.a
Isolate	Genome(s) carrying the same TPU inserted in the same chromosomal location.b
KFu014	GCF_001900615.1 (strain: D2, country: unknown, isolation source: dog feces)
KFu023	Not found
KFu024	Not found
KGu016	Not found
KKa019	Not foundc
KMi006	Not found
KOr021	Multiple hits. eg. GCF_016904575.1 (strain: FDAARGOS_1276, country: USA, isolation source: Homo sapiens)
KTa008 (context 1)	Multiple hits. eg. GCA_021133395.1 (strain: A16EC0618, country: South Korea, isolation source: Homo sapiens (blood))
KTa008 (context 2)	Not found
aTPU plus the 50-bp upstream and 50-bp downstream regions was used as a query sequence in each BLASTN search. Hits showing 100% query coverage were retrieved (fragmented hits were excluded). bStrain, county, and isolation source are indicated in parentheses. cThere were multiple plasmids showing the 100% query coverage identified by the BLAST search, but no E. coli chromosomes showing 100% query …

### Sheet: Table S4
Table S4. Basic characteristics of RefSeq environmental E. coli genomes with blaCTX-M.
Assembly accession	Strain	Collection date	Country	Isolation source	ST	blaCTX-M	Location of blaCTX-Ma
GCF_001900835.1	H8	2014	not available	river water	ST617	blaCTX-M-15	Plasmid (IncFII, IncR)
GCF_003667405.1	W2-5	2015-03-26	China: Chengdu	Jin River water W2	ST162	blaCTX-M-55	Plasmid (IncFII(pHN7A8), IncN)
GCF_003667425.1	W5-6	2015-03-26	China: Chengdu	Jin River water W5	ST744	blaCTX-M-14	Plasmid (IncHI2, IncHI2A)
GCF_010365345.1	CF032	2019	Switzerland	surface water	ST1284	blaCTX-M-15	Plasmid (IncFIA, IncFIB(AP001918), IncFII)
GCF_010365385.1	CF142	2019	Switzerland	surface water	ST648	blaCTX-M-15	Chromosome
GCF_010365465.1	CF124	2019	Switzerland	surface water	ST410	blaCTX-M-15	Plasmid (IncQ1, IncFIA, IncFIB(AP001918), IncFII(pAMA1167-NDM-5))
GCF_010365485.1	CF053	2019	Switzerland	surface water	ST205	blaCTX-M-27	Plasmid (IncFIA, IncFIB(AP001918), IncFII)
GCF_010365525.1	CF164	2019	Switzerland	surface water	ST167	blaCTX-M-15	Plasmid (IncFIA, IncFII)
GCF_010365545.1	CF038	2019	Switzerland	surface water	ST410	blaCTX-M-15	Plasmid (IncFIA, IncFIB(AP001918), IncFII(pAMA1167-NDM-5))
GCF_013282275.1	NMBU_W05E18	2022-03-18	Norway:Aas	surface water	ST38	blaCTX-M-15	Chromosome
GCF_013282315.1	NMBU-W12E19	2022-02-19	Norway:Aas	surface water	ST1286	blaCTX-M-15	Plasmid (IncI1-I(Alpha))
GCF_013282335.1	NMBU-W13E19	2022-02-19	Norway:Aas	surface water	ST69	blaCTX-M-15	Plasmid (IncFII)
GCF_014169895.1	BEC1-S17-ESBL-07	2017-07-10	Japan:Tokyo	sea water	ST847	blaCTX-M-14	Plasmid (IncB/O/K/Z)
GCF_014169915.1	BEC1-S17-ESBL-09	2017-07-10	Japan:Tokyo	sea water	ST130	blaCTX-M-15	Chromosome
GCF_014854635.1	L3Cip3	2020-01-28	New Zealand: Christchurch	river water	ST101	blaCTX-M-55 (2 copies)	Plasmid 1 (IncFII(pHN7A8)), Plasmid 2 (IncI1-I(Alpha))
GCF_017603565.1	SB0258h1	2019-07-15	New Zealand: Palmerston North	Manawatu river	ST38	blaCTX-M-24	Chromosome
GCF_017638985.1	SBF22	2017	Switzerland: Dietlikon	surface water	ST354	blaCTX-M-65	Plasmid (IncQ1, IncFIB(AP001918), IncFIC(FII))
GCF_017639005.1	P19_598	2019	Switzerland: St. Gallen	surface water	ST457	blaCTX-M-27	Plasmid (IncFIB(AP001918), IncFII)
GCF_017639025.1	OW1E2	2012	Switzerland: Basel	surface water	Unknown	blaCTX-M-55	Plasmid (IncN, IncFII(pHN7A8))
GCF_018798845.1	AVS0096	2022-08-20	Switzerland: Lorze	river water	ST1193	blaCTX-M-27	Plasmid (Col156, IncFIA, IncFIB(AP001918))
aPlasmid replicons detected by PlasmidFinder are shown in parentheses.
